# A new method based on genome alignments provides a highly resolutive target enrichment set for weevils (Coleoptera, Curculionoidea)

**DOI:** 10.64898/2026.05.09.724036

**Authors:** B. Zelvelder, L. Benoit, A. Loiseau, J. Haran, R. Allio

**Author notes:** Correspondence to be sent to: Benjamin Zelvelder, ISEM, Univ Montpellier, CNRS, IRD, Montpellier, France; Rémi Allio, Centre de Biologie pour la Gestion des Populations, CIRAD, INRAE, IRD, Institut Agro, Univ. Montpellier, Montpellier, France.

## Abstract

Target enrichment methods have provided unprecedented advances in phylogenomics. Targeting hundreds of conserved regions has proven to be a good tradeoff between cost and efficiency, while being useful for museomics and diversified non-model clades. Unfortunately, current methods used for identifying such regions involve high degrees of conservation within targeted elements, usually pushing researchers to rely on flanking data with little guarantee for homology. With a growing number of high quality genomes available throughout the Tree of Life emerges new opportunities to improve marker selection. In this study, we introduce GABBI, a new method for designing target capture probes by taking advantage of genome alignments, avoiding the selection of a single reference genome that can cause notable biases. We compare GABBI-derived markers to the most commonly used probe design method, PHYLUCE, at two taxonomic scales, the weevil superfamily Curculionoidea and the tribe Pachyrhynchini. At both taxonomic scales, results show that our new method allows identifying more variable loci that prove to be more phylogenetically resolutive than the PHYLUCE-derived ones. Doing so, we provide the first probe set specifically designed for weevils, targeting a wide set of 4,255 shared homologous regions, encouraging future research on systematics and macroevolution of one of the most diverse and economically important groups of insects. By providing GABBI as an automated and open-access pipeline, we hope to open new probe design opportunities to other taxonomic groups that face similar phylogenetic obstacles.
