## Supplementary material for "A new method based on genome alignments provides a highly resolutive target enrichment set for weevils (Coleoptera, Curculionoidea)": Table S

### Sheet: Table S1
Table S1: New whole-genomes assemblies generated for this study. Statistics obtained with seqkit stats -a command
Organism name	Level	Genbank ID	num_seqs	sum_len	N50	min_len	avg_len	max_len	Q1	Q2	Q3	GC(%)
Dorytomus affinis	Scaffolds	pending	30,211	1,584,682,634	264,730	30	52,453.8	2,901,781	3,664	9,079	36,275	31.78
Endaeus staminicola	Scaffolds	pending	1,835	352,379,955	368,522	474	192,032.7	5,240,836	29,981.5	108,269	221,221	34.47
Phlyctinus	Scaffolds	pending	14,413	861,977,570	266,308	197	59,805.6	4,709,710	2,785	5,749	51,901	31.89

### Sheet: Table S2
Table S2: Results from in silico target capture on each individual using PHYLUCE and GABBI probe sets in both datasets. * = after BBMap filtering of simulated reads. Probe design step a = chromosome-level genomes, b = additional genomes for in silico validation of temporary probes, c = genomes added in the final phylogeny
Organism Name	Dataset	Probe design step	Assembly Accession	SRA reference	Order	Family	Subfamily	Tribe	Number of reads	GABBI Assembled SHR	GABBI Mean Assembled SHR length	GABBI Cleaned SHR	GABBI 70% Supermatrix missing data	PHYLUCE Assembled SHR	PHYLUCE Mean Assembled SHR length	PHYLUCE Cleaned SHR	PHYLUCE 70% Supermatrix missing data
Anthonomus grandis	Curculionoidea	a	GCA_22605725		Coleoptera	Curculionidae	Curculioninae	Anthonomini	360292*	3855	674.766	3660	25.66%	4013	597.526	3771	28.58%
Anthonomus rubi	Curculionoidea	c	GCA_50242925		Coleoptera	Curculionidae	Curculioninae	Anthonomini	212684*	2839	610.931	2643	45.40%	3171	586.659	2935	45.57%
Apoderus coryli	Curculionoidea	b	GCA_911728435		Coleoptera	Attelabidae	Apoderinae	Apoderini	103306*	3727	718.178	3396	37.06%	2619	627.346	2258	60.40%
Araecerus fasciculatus	Curculionoidea	c	GCA_50578095		Coleoptera	Anthribidae	Choraginae	Araecerini	2132678*	1906	587.045	1680	65.33%	1481	539.022	1238	77.03%
Aspidapion aeneum	Curculionoidea	b	GCA_963576565		Coleoptera	Brentidae	Apioninae	Apionini	230328*	3539	680.075	2915	48.97%	2669	593.124	2188	65.80%
Barypeithes pellucidus	Curculionoidea	b	GCA_963991005		Coleoptera	Curculionidae	Entiminae	Sciaphilini	259418*	3769	684.279	3610	17.47%	4008	611.39	3852	18.49%
Ceutorhynchus assimilis	Curculionoidea	a	GCA_917834065		Coleoptera	Curculionidae	Ceutorhynchinae	Ceutorhynchini	479606*	3727	719.182	3607	21.44%	3878	622.283	3734	24.47%
Ceutorhynchus obstrictus	Curculionoidea	c	GCA_965178145		Coleoptera	Curculionidae	Ceutorhynchinae	Ceutorhynchini	306928*	3748	717.464	3629	21.79%	3880	617.139	3740	24.45%
Cosmopolites sordidus	Curculionoidea	c	GCA_31761425		Coleoptera	Curculionidae	Dryophthorinae	Rhynchophorini	209428*	2996	629.352	2820	34.01%	3387	564.894	3161	36.28%
Cryptorhynchus lapathi	Curculionoidea	c	GCA_965641385		Coleoptera	Curculionidae	Cryptorhynchinae	Cryptorhynchini	622008*	3281	677.666	3169	22.88%	3949	627.985	3811	17.79%
Curculio caryae	Curculionoidea	c	GCA_51047995		Coleoptera	Curculionidae	Curculioninae	Curculionini	389428*	3342	656.274	3218	24.89%	3972	603.531	3816	20.43%
Cylas formicarius	Curculionoidea	b	GCF_29955315		Coleoptera	Brentidae	Cyladinae	-	129918*	3823	717.406	3571	28.99%	3590	611.071	3249	42.16%
Dendroctonus frontalis	Curculionoidea	c	GCA_40113315		Coleoptera	Curculionidae	Scolytinae	Hylurgini	129060*	2640	642.765	2513	40.20%	3451	600.989	3290	30.57%
Dendroctonus ponderosae	Curculionoidea	c	GCF_20466585		Coleoptera	Curculionidae	Scolytinae	Hylurgini	166766*	2727	644.135	2593	40.13%	3485	589.456	3314	30.88%
Dendroctonus valens	Curculionoidea	c	GCA_24550625		Coleoptera	Curculionidae	Scolytinae	Hylurgini	1172336*	2795	671.845	2669	36.94%	3498	604.004	3328	29.92%
Diaprepes abbreviatus	Curculionoidea	b	GCA_34092305		Coleoptera	Curculionidae	Entiminae	Eustylini	752770*	3717	661.767	3570	19.09%	4029	600.381	3885	16.24%
Dorytomus affinis	Curculionoidea	b			Coleoptera	Curculionidae	Curculioninae	Ellescini	376385*	3704	651.008	3517	23.03%	3984	592.22	3806	19.70%
Elaeidobius kamerunicus	Curculionoidea	b	GCA_14849505		Coleoptera	Curculionidae	Curculioninae	Derelomini	126996*	2824	445.992	2589	57.96%	2972	397.412	2778	53.87%
Endaeus staminicola	Curculionoidea	b			Coleoptera	Curculionidae	Curculioninae	Ochyromerini	298122*	3785	711.793	3652	19.50%	4062	640.019	3868	19.76%
Eucryptorrhynchus brandti	Curculionoidea	b	GCA_40894065		Coleoptera	Curculionidae	Cryptorhynchinae	Cryptorhynchini	222274*	3819	723.027	3691	13.93%	4111	624.015	3963	14.46%
Eucryptorrhynchus scrobiculatus	Curculionoidea	b	GCA_46736385		Coleoptera	Curculionidae	Cryptorhynchinae	Cryptorhynchini	177256*	3851	723.064	3718	13.38%	4104	625.133	3937	14.79%
Euwallacea fornicatus	Curculionoidea	c	GCA_40115645		Coleoptera	Curculionidae	Scolytinae	Xyleborini	228356*	3747	723.347	3623	17.28%	4033	635.199	3879	18.52%
Euwallacea similis	Curculionoidea	b	GCF_39881205		Coleoptera	Curculionidae	Scolytinae	Xyleborini	175368*	3884	746.331	3767	14.93%	4121	643.105	3967	18.05%
Grypus equiseti	Curculionoidea	b	GCA_964656865		Coleoptera	Curculionidae	Brachycerinae	Erirhinini	237666*	3771	663.094	3533	23.81%	3955	588.286	3726	25.73%
Hypera rumicis	Curculionoidea	c	GCA_965643735		Coleoptera	Curculionidae	Hyperinae	Hyperini	327864*	3215	612.429	3033	26.38%	3860	580.634	3669	20.24%
Hypothenemus hampei	Curculionoidea	c	GCA_41296355		Coleoptera	Curculionidae	Scolytinae	Trypophloeini	118900*	2662	665.262	2509	41.37%	3003	609.958	2791	42.04%
Ips nitidus	Curculionoidea	a	GCA_18691245		Coleoptera	Curculionidae	Scolytinae	Ipini	213674*	3881	747.041	3729	18.43%	3960	647.802	3766	24.20%
Ips typographus	Curculionoidea	b	GCA_16097725		Coleoptera	Curculionidae	Scolytinae	Ipini	235788*	3934	749.881	3786	17.33%	4020	642.533	3817	22.27%
Isorhynchus	Curculionoidea	b			Coleoptera	Curculionidae	Ceutorhynchinae	Ceutorhynchini	41292133	3990	394.739	3746	37.51%	4355	374.592	4123	30.34%
Kuschelorhynchus macadamiae	Curculionoidea	b	GCA_30620095		Coleoptera	Curculionidae	Curculioninae	Cryptoplini	321414*	3681	626.255	3496	25.59%	3986	572.206	3808	20.31%
Kyklioacalles roboris	Curculionoidea	b	GCA_964211925		Coleoptera	Curculionidae	Cryptorhynchinae	Cryptorhynchini	645942*	3780	684.801	3614	18.97%	4015	618.937	3845	18.83%
Larinus minutus	Curculionoidea	b	GCA_41228525		Coleoptera	Curculionidae	Lixinae	Lixini	377036*	3741	671.57	3587	20.08%	4000	591.651	3830	19.17%
Leiosoma deflexum	Curculionoidea	b	GCA_965260835		Coleoptera	Curculionidae	Molytinae	Molytini	249206*	3760	688.917	3605	19.38%	4023	612.569	3875	17.64%
Listronotus bonariensis	Curculionoidea	b	GCA_14170235		Coleoptera	Curculionidae	Cyclominae	Listroderini	218950*	3633	663.505	3439	21.80%	3984	608.131	3820	18.45%
Listronotus oregonensis	Curculionoidea	c	GCA_19359885		Coleoptera	Curculionidae	Cyclominae	Listroderini	228460*	3191	639.549	3032	28.82%	3604	599.99	3455	24.60%
Magdalis cerasi	Curculionoidea	c	GCA_965642045		Coleoptera	Curculionidae	Mesoptiliinae	Magdalini	450548*	3166	612.237	3023	30.35%	3832	580.636	3668	22.96%
Orchestes rusci	Curculionoidea	a	GCA_958502075		Coleoptera	Curculionidae	Curculioninae	Rhamphini	244138*	3844	718.554	3652	25.04%	3800	620.48	3536	34.42%
Oxystoma pomonae	Curculionoidea	b	GCA_963921995		Coleoptera	Brentidae	Apioninae	Apionini	431728*	3686	653.982	3124	45.41%	2919	596.477	2474	58.77%
Pachyrhinus lethierryi	Curculionoidea	b	GCA_965118235		Coleoptera	Curculionidae	Entiminae	Polydrusini	287788*	3745	697.293	3582	16.76%	4056	612.886	3895	16.43%
Pachyrhynchus sulphureomaculatus	Curculionoidea	a	GCA_19049505		Coleoptera	Curculionidae	Entiminae	Pachyrhynchini	1029840*	3619	647.562	3440	23.87%	3897	589.683	3733	22.18%
Philopedon plagiatum	Curculionoidea	b	GCA_963971165		Coleoptera	Curculionidae	Entiminae	Cneorhinini	832866*	3716	683.945	3572	18.22%	4002	602.877	3845	17.96%
Phlyctinus	Curculionoidea	b			Coleoptera	Curculionidae	Entiminae	Oosomini	311458*	3785	665.16	3637	18.25%	4073	624.503	3906	16.04%
Phyllobius virideaeris	Curculionoidea	c	GCA_965643005		Coleoptera	Curculionidae	Entiminae	Phyllobiini	614038*	3389	638.12	3247	23.45%	3978	582.873	3818	19.27%
Pissodes strobi	Curculionoidea	b	GCA_16904865		Coleoptera	Curculionidae	Molytinae	Pissodini	267196*	3631	635.742	3455	25.05%	3845	568.29	3686	24.24%
Platypus cylindrus	Curculionoidea	a	GCA_949748235		Coleoptera	Curculionidae	Platypodinae	Platypodini	206564*	3795	778.517	3581	27.16%	3140	660.404	2852	47.63%
Platystomos albinus	Curculionoidea	b	GCA_964106875		Coleoptera	Anthribidae	Anthribinae	Platystomini	212224*	3706	707.13	3328	37.20%	2483	612.421	2105	63.73%
Polydrusus cervinus	Curculionoidea	a	GCA_935413205		Coleoptera	Curculionidae	Entiminae	Polydrusini	202454*	3771	680.497	3598	17.16%	4034	605.906	3874	16.50%
Polydrusus pterygomalis	Curculionoidea	c	GCA_963969555		Coleoptera	Curculionidae	Entiminae	Polydrusini	272566*	3599	653.46	3428	19.14%	4034	607.95	3879	17.76%
Polydrusus tereticollis	Curculionoidea	a	GCA_963920685		Coleoptera	Curculionidae	Entiminae	Polydrusini	402170*	3819	675.326	3670	17.63%	4021	599.383	3856	17.75%
Pseudeuparius sepicola	Curculionoidea	b	GCA_963920635		Coleoptera	Anthribidae	Anthribinae	Stenocerini	275944*	3625	697.086	3237	39.33%	2518	608.35	2128	64.12%
Rhynchophorus ferrugineus	Curculionoidea	b	GCA_30347505		Coleoptera	Curculionidae	Dryophthorinae	Rhynchophorini	391560*	3843	721.679	3664	20.82%	3752	597.345	3496	33.12%
Sitona lineatus	Curculionoidea	b	GCA_964263205		Coleoptera	Curculionidae	Entiminae	Sitonini	353288*	3719	673.715	3529	20.35%	3949	610.418	3781	19.61%
Sitophilus oryzae	Curculionoidea	b	GCF_2938485		Coleoptera	Curculionidae	Dryophthorinae	Rhynchophorini	214806*	3744	698.609	3557	23.49%	3583	609.123	3341	35.48%
Sitophilus zeamais	Curculionoidea	c	GCA_47936755		Coleoptera	Curculionidae	Dryophthorinae	Rhynchophorini	279190*	3557	685.933	3369	24.70%	3370	603.779	3154	38.95%
Sternochetus mangiferae	Curculionoidea	c	GCA_51294475		Coleoptera	Curculionidae	Cryptorhynchinae	Cryptorhynchini	236996*	3303	655.266	3171	23.71%	3933	623.306	3775	17.33%
Taphrorychus bicolor	Curculionoidea	a	GCA_951812265		Coleoptera	Curculionidae	Scolytinae	Dryocoetini	393998*	3791	699.357	3643	23.77%	3940	629.126	3749	23.64%
Trigonoscuta pilosa	Curculionoidea	b	GCA_46128435		Coleoptera	Curculionidae	Entiminae	Geonemini	386488*	3641	661.087	3493	19.43%	3963	589.015	3831	18.12%
Xyleborus affinis	Curculionoidea	b	GCA_46766355		Coleoptera	Curculionidae	Scolytinae	Xyleborini	165552*	3842	752.63	3727	15.79%	4048	645.743	3896	19.48%
Xyleborus bispinatus	Curculionoidea	c	GCA_49176215		Coleoptera	Curculionidae	Scolytinae	Xyleborini	164508*	3850	747.298	3727	15.10%	4063	645.309	3908	19.27%
Xyleborus glabratus	Curculionoidea	c	GCA_49176235		Coleoptera	Curculionidae	Scolytinae	Xyleborini	164776*	3746	731.242	3627	18.28%	3982	636.285	3841	20.56%
Pachyrhynchus mollendorffi marinduquanus	Pachyrhynchini			SAMN30418305	Coleoptera	Curculionidae	Entiminae	Pachyrhynchini	1670884	4151	443.722	3713	4.00%	4521	414.007	4231	1.41%
Pachyrhynchus corpulentus	Pachyrhynchini			SAMN30418306	Coleoptera	Curculionidae	Entiminae	Pachyrhynchini	5135746	3353	195.137	3003	19.88%	3541	188.116	3328	16.64%
Celeuthetini sp.	Pachyrhynchini			SAMN30418307	Coleoptera	Curculionidae	Entiminae	Celeuthetini	2210194	2849	202.953	2385	40.96%	3210	194.747	2953	32.34%
Celeuthetini sp.	Pachyrhynchini			SAMN30418308	Coleoptera	Curculionidae	Entiminae	Celeuthetini	1146298	2748	220.043	2341	37.75%	3035	207.201	2780	32.37%
Celeuthetini sp.	Pachyrhynchini			SAMN30418309	Coleoptera	Curculionidae	Entiminae	Celeuthetini	1051326	2754	215.745	2361	39.84%	3082	208.942	2853	30.98%
Pachyrhynchus miltoni	Pachyrhynchini			SAMN30418310	Coleoptera	Curculionidae	Entiminae	Pachyrhynchini	2404566	4075	268.076	3641	5.42%	4471	249.86	4170	3.21%
Polycatus eupholoides	Pachyrhynchini			SAMN30418311	Coleoptera	Curculionidae	Entiminae	-	392346	3780	270.023	3225	26.81%	4101	257.219	3754	14.55%
Pantorhytes sp.	Pachyrhynchini			SAMN30418312	Coleoptera	Curculionidae	Entiminae	Pachyrhynchini	2763270	104	126	82	98.11%	105	129.343	89	97.52%
Pachyrhynchus sumptuosus	Pachyrhynchini			SAMN30418313	Coleoptera	Curculionidae	Entiminae	Pachyrhynchini	7316674	3620	168.919	3199	9.31%	3867	160.73	3580	8.23%
Pachyrhynchus lacunosus	Pachyrhynchini			SAMN30418314	Coleoptera	Curculionidae	Entiminae	Pachyrhynchini	5475576	2858	158.674	2578	26.78%	3005	152.567	2828	25.28%
Pachyrhynchus lacunosus	Pachyrhynchini			SAMN30418315	Coleoptera	Curculionidae	Entiminae	Pachyrhynchini	4142842	4088	341.746	3664	3.75%	4441	316.478	4165	1.62%
Pachyrhynchus consobrinus	Pachyrhynchini			SAMN30418316	Coleoptera	Curculionidae	Entiminae	Pachyrhynchini	4899098	2794	156.133	2437	25.91%	2967	151.144	2744	25.22%
Pachyrhynchus dubiosus	Pachyrhynchini			SAMN30418317	Coleoptera	Curculionidae	Entiminae	Pachyrhynchini	1207940	469	139.35	349	91.28%	384	136.754	307	93.00%
Pachyrhynchus disargus	Pachyrhynchini			SAMN30418318	Coleoptera	Curculionidae	Entiminae	Pachyrhynchini	6311282	2983	156.205	2603	24.41%	2980	148.944	2743	23.79%
Pachyrhynchus barsevskisi	Pachyrhynchini			SAMN30418319	Coleoptera	Curculionidae	Entiminae	Pachyrhynchini	2316448	3584	332.037	3181	8.80%	4291	391.779	4028	2.62%
Pachyrhynchus consobrinus	Pachyrhynchini			SAMN30418320	Coleoptera	Curculionidae	Entiminae	Pachyrhynchini	4938890	3531	173.071	3115	12.09%	3756	164.995	3474	9.77%
Pachyrhynchus congestus pavonius	Pachyrhynchini			SAMN30418321	Coleoptera	Curculionidae	Entiminae	Pachyrhynchini	5984192	2756	153.917	2415	33.37%	3033	147.034	2807	29.56%
Pachyrhynchus niisatoi	Pachyrhynchini			SAMN30418322	Coleoptera	Curculionidae	Entiminae	Pachyrhynchini	4842140	3401	176.209	3010	14.54%	3902	174.119	3630	8.66%
Pachyrhynchus argus	Pachyrhynchini			SAMN30418323	Coleoptera	Curculionidae	Entiminae	Pachyrhynchini	6287392	2388	146.266	2086	38.24%	2536	140.306	2350	38.80%
Pachyrhynchus congestus	Pachyrhynchini			SAMN30418324	Coleoptera	Curculionidae	Entiminae	Pachyrhynchini	3197398	2070	147.491	1782	49.85%	2246	142.967	2069	49.08%
Pachyrhynchus rukmaneae	Pachyrhynchini			SAMN30418325	Coleoptera	Curculionidae	Entiminae	Pachyrhynchini	2065592	4112	378.955	3674	3.99%	4529	421.016	4247	1.31%
Pachyrhynchus mindoroensis	Pachyrhynchini			SAMN30418326	Coleoptera	Curculionidae	Entiminae	Pachyrhynchini	8703358	2641	151.455	2341	30.02%	2858	147.485	2687	25.65%
Pachyrhynchus pinorum	Pachyrhynchini			SAMN30418327	Coleoptera	Curculionidae	Entiminae	Pachyrhynchini	6965438	3940	191.191	3508	5.71%	4269	180.509	3980	3.76%
Pachyrhynchus sanchezi	Pachyrhynchini			SAMN30418328	Coleoptera	Curculionidae	Entiminae	Pachyrhynchini	5209412	3639	170.501	3231	11.51%	3938	163.081	3662	8.40%
Pachyrhynchus congestus mirabilis	Pachyrhynchini			SAMN30418329	Coleoptera	Curculionidae	Entiminae	Pachyrhynchini	3844116	3697	174.365	3285	9.20%	3947	167.228	3664	8.56%
Pachyrhynchus dohrni	Pachyrhynchini			SAMN30418330	Coleoptera	Curculionidae	Entiminae	Pachyrhynchini	7722886	2926	154.033	2581	21.93%	2996	144.959	2767	21.42%
Pachyrhynchus gemmatus	Pachyrhynchini			SAMN30418331	Coleoptera	Curculionidae	Entiminae	Pachyrhynchini	4618016	1717	140.605	1463	60.15%	1851	137.061	1673	57.81%
Pachyrhynchus perpulcher	Pachyrhynchini			SAMN30418332	Coleoptera	Curculionidae	Entiminae	Pachyrhynchini	198232	3162	212.406	2767	20.83%	3209	199.763	2947	23.63%
Pachyrhynchus ochroplagiatus	Pachyrhynchini			SAMN30418333	Coleoptera	Curculionidae	Entiminae	Pachyrhynchini	3797028	2104	151.146	1816	45.31%	2129	146.761	1954	45.32%
Pachyrhynchus septentrionalis	Pachyrhynchini			SAMN30418334	Coleoptera	Curculionidae	Entiminae	Pachyrhynchini	6680924	3272	166.488	2895	16.49%	3308	156.176	3051	17.89%
Pachyrhynchus elegans	Pachyrhynchini			SAMN30418335	Coleoptera	Curculionidae	Entiminae	Pachyrhynchini	23383488	3124	207.779	2784	25.73%	3433	197.828	3219	24.41%
Pachyrhynchus rugicollis	Pachyrhynchini			SAMN30418336	Coleoptera	Curculionidae	Entiminae	Pachyrhynchini	7314744	3084	154.979	2711	24.60%	3263	149.144	3035	23.37%
Pachyrhynchus kraslavae	Pachyrhynchini			SAMN30418337	Coleoptera	Curculionidae	Entiminae	Pachyrhynchini	4393872	3479	164.337	3067	18.02%	3511	154.389	3252	19.74%
Pachyrhynchus moniliferus eburnus	Pachyrhynchini			SAMN30418338	Coleoptera	Curculionidae	Entiminae	Pachyrhynchini	3964404	3440	168.519	3037	18.34%	3780	161.663	3505	15.91%
Pachyrhynchus congestus	Pachyrhynchini			SAMN30418339	Coleoptera	Curculionidae	Entiminae	Pachyrhynchini	461028	1979	187.797	1719	48.54%	2071	180.289	1905	48.92%
Pachyrhynchus annulatus	Pachyrhynchini			SAMN30418340	Coleoptera	Curculionidae	Entiminae	Pachyrhynchini	2039820	399	127.902	334	91.09%	372	128.411	349	90.28%
Pachyrhynchus layroni	Pachyrhynchini			SAMN30418341	Coleoptera	Curculionidae	Entiminae	Pachyrhynchini	6069836	3534	176.981	3119	11.77%	3872	171.231	3589	9.86%
Pachyrhynchus occidentalis	Pachyrhynchini			SAMN30418342	Coleoptera	Curculionidae	Entiminae	Pachyrhynchini	7007880	2898	153.376	2540	23.16%	2996	147.373	2770	23.14%
Pachyrhynchus pseudhalconensis	Pachyrhynchini			SAMN30418343	Coleoptera	Curculionidae	Entiminae	Pachyrhynchini	11020336	2586	152.352	2265	30.68%	2724	147.192	2507	29.83%
Pachyrhynchus gloriosus	Pachyrhynchini			SAMN30418344	Coleoptera	Curculionidae	Entiminae	Pachyrhynchini	2281234	2967	175.471	2664	27.63%	3080	169.204	2902	27.55%
Pachyrhynchus erosus	Pachyrhynchini			SAMN30418345	Coleoptera	Curculionidae	Entiminae	Pachyrhynchini	6348908	760	134.113	648	81.46%	793	131.866	736	81.15%
Pachyrhynchus sp.eciosus	Pachyrhynchini			SAMN30418346	Coleoptera	Curculionidae	Entiminae	Pachyrhynchini	5894778	3422	163.127	3012	13.37%	3657	157.409	3407	11.36%
Pachyrhynchus orbifer orbifer	Pachyrhynchini			SAMN30418347	Coleoptera	Curculionidae	Entiminae	Pachyrhynchini	2400156	145	123.941	103	96.92%	103	126.748	73	98.16%
Pachyrhynchus inclytus	Pachyrhynchini			SAMN30418348	Coleoptera	Curculionidae	Entiminae	Pachyrhynchini	14303650	1985	140.482	1715	44.39%	2007	137.008	1852	43.53%
Pachyrhynchus orbifer callainus	Pachyrhynchini			SAMN30418349	Coleoptera	Curculionidae	Entiminae	Pachyrhynchini	1779246	3091	163.257	2711	22.06%	3414	160.109	3167	16.70%
Pachyrhynchus shavrini	Pachyrhynchini			SAMN30418350	Coleoptera	Curculionidae	Entiminae	Pachyrhynchini	4906746	3626	179.304	3272	10.09%	3869	171.562	3645	9.15%
Pachyrhynchus orbifer callainus	Pachyrhynchini			SAMN30418351	Coleoptera	Curculionidae	Entiminae	Pachyrhynchini	4704012	3655	177.583	3243	10.80%	3964	171.547	3693	6.99%
Pachyrhynchus cruciatus	Pachyrhynchini			SAMN30418352	Coleoptera	Curculionidae	Entiminae	Pachyrhynchini	5342472	2413	151.396	2124	34.79%	2418	144.484	2221	37.28%
Pachyrhynchus orbifer	Pachyrhynchini			SAMN30418353	Coleoptera	Curculionidae	Entiminae	Pachyrhynchini	310	0	0	0	1	0	0	0	1
Pachyrhynchus latifasciatus	Pachyrhynchini			SAMN30418354	Coleoptera	Curculionidae	Entiminae	Pachyrhynchini	1669252	1430	137.267	1217	64.86%	1437	135.721	1301	65.36%
Pachyrhynchus orbifer azureus	Pachyrhynchini			SAMN30418355	Coleoptera	Curculionidae	Entiminae	Pachyrhynchini	1601986	3596	210.71	3245	17.05%	3827	201.792	3610	15.36%
Pachyrhynchus pulchellus	Pachyrhynchini			SAMN30418356	Coleoptera	Curculionidae	Entiminae	Pachyrhynchini	12527576	3817	174.72	3402	7.35%	4123	165.963	3854	4.42%
Pachyrhynchus congestus mirabilis	Pachyrhynchini			SAMN30418357	Coleoptera	Curculionidae	Entiminae	Pachyrhynchini	1123206	1662	159.727	1405	59.90%	1732	153.737	1561	59.45%
Pachyrhynchus pulchellus	Pachyrhynchini			SAMN30418358	Coleoptera	Curculionidae	Entiminae	Pachyrhynchini	8573994	3589	165.619	3170	13.19%	3928	157.059	3643	11.15%
Pachyrhynchus reticulatus	Pachyrhynchini			SAMN30418359	Coleoptera	Curculionidae	Entiminae	Pachyrhynchini	4578746	3863	188.162	3428	6.17%	4171	177.702	3865	5.11%
Pachyrhynchus orbifer circulifer	Pachyrhynchini			SAMN30418360	Coleoptera	Curculionidae	Entiminae	Pachyrhynchini	5036820	3807	187.144	3388	7.60%	4100	172.488	3805	6.01%
Pachyrhynchus phaleratus	Pachyrhynchini			SAMN30418361	Coleoptera	Curculionidae	Entiminae	Pachyrhynchini	8113606	2816	206.021	2517	29.40%	2971	196.177	2811	26.09%
Pachyrhynchus cruciatus	Pachyrhynchini			SAMN30418362	Coleoptera	Curculionidae	Entiminae	Pachyrhynchini	4483690	3654	179.722	3271	10.29%	3901	169.972	3644	9.59%
Pachyrhynchus caeruleovittatus	Pachyrhynchini			SAMN30418363	Coleoptera	Curculionidae	Entiminae	Pachyrhynchini	828846	2872	202.492	2507	29.12%	2886	189.109	2660	33.46%
Pachyrhynchus pulchellus	Pachyrhynchini			SAMN30418364	Coleoptera	Curculionidae	Entiminae	Pachyrhynchini	5211078	3355	166.065	3036	14.65%	3591	160.236	3425	12.67%
Pachyrhynchus smaragdinus	Pachyrhynchini			SAMN30418365	Coleoptera	Curculionidae	Entiminae	Pachyrhynchini	9298898	3188	158.233	2826	23.33%	3442	151.791	3222	20.04%
Pachyrhynchus orbifer gemmans	Pachyrhynchini			SAMN30418366	Coleoptera	Curculionidae	Entiminae	Pachyrhynchini	4363824	3272	162.277	2895	17.52%	3328	152.99	3080	19.29%
Pachyrhynchus moniliferus	Pachyrhynchini			SAMN30418367	Coleoptera	Curculionidae	Entiminae	Pachyrhynchini	20714990	4034	186.188	3606	5.80%	4382	173.977	4088	3.50%
Pachyrhynchus orbifer striatomaculatus	Pachyrhynchini			SAMN30418368	Coleoptera	Curculionidae	Entiminae	Pachyrhynchini	201850	1109	154.888	943	73.95%	1203	154.717	1088	71.95%
Pachyrhynchus erichsoni	Pachyrhynchini			SAMN30418369	Coleoptera	Curculionidae	Entiminae	Pachyrhynchini	3029952	3838	242.419	3418	10.70%	3997	218.318	3707	11.22%
Metapocyrtus sp.	Pachyrhynchini			SAMN30418370	Coleoptera	Curculionidae	Entiminae	Pachyrhynchini	137602	1606	177.367	1375	65.27%	1783	172.345	1621	61.03%
Metapocyrtus sp.	Pachyrhynchini			SAMN30418371	Coleoptera	Curculionidae	Entiminae	Pachyrhynchini	1069846	2854	204.68	2490	29.18%	3068	198.842	2834	23.77%
Eupyrgops sp.	Pachyrhynchini			SAMN30418372	Coleoptera	Curculionidae	Entiminae	Celeuthetini	3222136	3869	276.2	3415	17.93%	4265	266.305	3987	7.64%
Macrocyrtus subcostatus	Pachyrhynchini			SAMN30418373	Coleoptera	Curculionidae	Entiminae	Pachyrhynchini	513904	342	204.222	141	95.98%	395	184.291	227	94.66%
Pachyrhynchus apicatus	Pachyrhynchini			SAMN30418374	Coleoptera	Curculionidae	Entiminae	Pachyrhynchini	3502280	2870	250.29	2515	31.00%	3085	231.999	2864	28.25%
Pantorhytes sp.	Pachyrhynchini			SAMN30418375	Coleoptera	Curculionidae	Entiminae	Pachyrhynchini	247838	1981	235.017	1706	49.81%	2182	223.997	2019	46.26%
Pachyrhynchus pseudhalconensis	Pachyrhynchini			SAMN30418376	Coleoptera	Curculionidae	Entiminae	Pachyrhynchini	17359854	1713	175.959	1478	60.70%	1915	172.732	1767	59.38%
Pachyrhynchus congestus	Pachyrhynchini			SAMN30418377	Coleoptera	Curculionidae	Entiminae	Pachyrhynchini	378776	3506	305.451	3097	11.62%	3710	283.21	3449	9.80%
Pachyrhynchus gemmatus	Pachyrhynchini			SAMN30418378	Coleoptera	Curculionidae	Entiminae	Pachyrhynchini	398222	2918	250.159	2605	21.53%	3159	234.609	2988	22.06%
Pachyrhynchus pseudamabilis	Pachyrhynchini			SAMN30418379	Coleoptera	Curculionidae	Entiminae	Pachyrhynchini	160860	3692	277.379	3265	14.14%	4032	269.493	3755	10.87%
Celeuthetini sp.	Pachyrhynchini			SAMN30418380	Coleoptera	Curculionidae	Entiminae	Celeuthetini	199880	2631	251.601	2256	41.80%	2977	251.903	2748	33.58%
Celeuthetini sp.	Pachyrhynchini			SAMN30418381	Coleoptera	Curculionidae	Entiminae	Celeuthetini	247776	1875	215.09	1585	53.16%	2052	210.982	1878	49.23%
Pachyrhynchus orbifer	Pachyrhynchini			SAMN30418382	Coleoptera	Curculionidae	Entiminae	Pachyrhynchini	201504	2107	246.177	1835	39.01%	2296	234.776	2112	36.86%
Pachyrhynchus niisatoi	Pachyrhynchini			SAMN30418383	Coleoptera	Curculionidae	Entiminae	Pachyrhynchini	463564	3157	299.236	2794	15.04%	3433	278.634	3217	14.41%
Pachyrhynchus nobilis	Pachyrhynchini			SAMN30418384	Coleoptera	Curculionidae	Entiminae	Pachyrhynchini	98860	1041	181.518	886	71.82%	1151	180.232	1048	67.98%
Proapocyrtus sp.	Pachyrhynchini			SAMN30418385	Coleoptera	Curculionidae	Entiminae	Pachyrhynchini	2725116	551	128.072	456	84.91%	622	127.34	568	83.59%
Metapocyrtus sp.	Pachyrhynchini			SAMN30418386	Coleoptera	Curculionidae	Entiminae	Pachyrhynchini	2158358	1180	135.621	993	68.59%	1172	133.951	1075	68.81%

### Sheet: Table S3
Table S3: Phylogenomic statistics of all datasets. cds_probe = considering marker annotation of coding regions, no_cds = not considering marker annotation, Curculionoidea+12 = Curculionoidea dataset with in vitro specimens, VanDam = using the probe set from Van Dam et al. 2023, AMS = average marker size (combining core and flanking regions), PVS = proportion of variable sites, PPIS = proportion o…
Dataset	Total number of clean markers	Average marker size	Average PVS	Number of PIS	Average PPIS	Median alpha value	Number of markers 50%	Supermatrix size 50%	AMS 50%	PVS 50%	PPIS 50%	Number of unsupported nodes 50%	TTL 50%	IBL 50%	Number of markers 70%	Supermatrix size 70%	AMS 70%	PVS 70%	PPIS 70%	Number of unsupported nodes 70%	TTL 70%	IBL 70%	Number of markers 90%	Supermatrix size 90%	AMS 90%	PVS 90%	PPIS 90%	Number of unsupported nodes 90%	TTL 90%	IBL 90%
Curculionoidea.GABBI.no_cds	4136	697.31	0.659225	1543634	0.545969	0.33575	4135	2643888	639.393	0.6528	0.547317	2	8084-12-01	9918-03-01	3989	1620294	406.191	0.606966	0.524584	2	5851-12-01	4.0707	1028	413667	402.4	0.562344	0.488833	2	5832-11-01	8940-03-01
Curculionoidea.UCE.no_cds	1065	507.595	0.564155	232272	0.432958	0.303	616	229616	372.753	0.529446	0.438103	7	4238-10-01	2797-03-01	231	79286	343.229	0.490337	0.390498	11	6634-08-01	8242-02-01	9	1975	219.444	0.426586	0.307681	36	4924-04-01	5913-01-01
Curculionoidea.AHE.no_cds	747	656.068	0.632664	254784	0.521292	0.317	675	367108	543.864	0.608691	0.518457	3	13.4507	9307-03-01	529	191756	362.488	0.554428	0.490058	6	13.3858	4.0454	184	58250	316.576	0.498625	0.448031	11	16.8453	2952-05-01
Pachyrhynchini.GABBI.no_cds	3759	357.037	0.401346	316036	0.240363	0.4374	3530	925886	262.291	0.375486	0.23072	11	8366-01-01	0.4838	1298	295093	227.344	0.353484	0.222017	12	5970-01-01	0.4216	0	0	NA	NA	NA	NA	NA	NA
Pachyrhynchini.UCE.no_cds	916	308.678	0.291671	42764	0.154634	0.38185	527	114699	217.645	0.249879	0.138884	30	1.0759	0.2786	64	12064	188.5	0.179877	0.0973216	53	0.6490	0.1712	0	0	NA	NA	NA	NA	NA	NA
Pachyrhynchini.AHE.no_cds	590	349.551	0.415981	51627	0.251585	0.4444	529	145158	274.401	0.381303	0.239951	20	9449-01-01	0.4975	226	48865	216.217	0.348069	0.23158	32	5516-01-01	0.4285	0	0	NA	NA	NA	NA	NA	NA
Pachyrhynchini.VanDam.no_cds	11852	380.656	0.443847	1125858	0.251821	0.6891	-	-	-	-	-	-	-	-	6659	1181120	177.372	0.402266	0.23187	13	4121-01-01	0.3899	0	0	NA	NA	NA	NA	NA	NA
Curculionoidea+12.GABBI.cds_probe	3928	868.857	0.620701	1743583	0.517606	0.2993	-	-	-	-	-	-	-	-	3726	2159524	579.582	0.594719	0.511503	3	15.2769	3696-04-01	1191	590151	495.509	0.559629	0.484014	5	14.0035	4.0907
Curculionoidea.GABBI.cds_probe	4136	679.355	0.639642	1461568	0.525062	0.3366	4076	2505840	614.779	0.640144	0.532075	2	8616-12-01	1993-04-01	3239	1381713	426.586	0.585728	0.502278	1	8341-12-01	4.1826	652	305900	469.172	0.539919	0.468172	4	12.0874	4.0995
Curculionoidea.PHYLUCE.cds_probe	4466	479.5	0.646078	1088260	0.510153	0.37935	4414	1978183	448.161	0.638573	0.505139	1	7791-10-01	4676-03-01	3568	1156568	324.15	0.578685	0.447553	5	7710-08-01	9687-02-01	296	87264	294.811	0.525769	0.415195	9	4837-07-01	5356-02-01
Pachyrhynchini.GABBI.cds_probe	3759	352.061	0.380555	294885	0.226963	0.4287	3493	901787	258.17	0.347208	0.212563	14	7819-01-01	0.4869	1161	261147	224.933	0.324469	0.202398	15	5148-01-01	0.4190	0	0	NA	NA	NA	NA	NA	NA
Pachyrhynchini.PHYLUCE.cds_probe	4280	351.779	0.303981	230374	0.157013	0.4075	3970	1031203	259.749	0.255786	0.130891	21	1.0368	0.2600	1335	266716	199.787	0.200859	0.0993677	23	0.6503	0.1658	0	0	NA	NA	NA	NA	NA	NA
